# Repeat expansions in *C9orf72* rewire the 3D chromatin landscape in ALS

**DOI:** 10.64898/2026.02.09.704902

**Authors:** Tatiana Ulloa Avila, Jingying Wang, Lydia Adams, Ellen Hu, Alvaro A. Beltran, Alexey Kozlenkov, Shreyan Urhekar, Ariana B. Marquez Gonzalez, Hun-Goo Lee, J. Mauro Calabrese, Stella Dracheva, Adriana S. Beltran, Won Mah, Hyejung Won

**Affiliations:** Neuroscience Center, University of North Carolina at Chapel Hill, Chapel Hill, NC, USA; Department of Genetics, University of North Carolina at Chapel Hill, Chapel Hill, NC, USA; Department of Biostatistics, University of North Carolina at Chapel Hill, Chapel Hill, NC, USA; Friedman Brain Institute, Icahn School of Medicine at Mount Sinai, New York, NY, USA; Department of Psychiatry, Icahn School of Medicine at Mount Sinai, New York, NY, USA; Research & Development and VISN2 MIREC, James J. Peters VA Medical Center, Bronx, NY, USA; Department of Genetic Medicine, School of Medicine, Johns Hopkins University, Baltimore, MD, USA; Advanced Academic Programs, Krieger School of Arts and Sciences, Johns Hopkins University, Baltimore, MD, USA; Department of Pharmacology, University of North Carolina, Chapel Hill, NC, USA; RNA Discovery Center, University of North Carolina, Chapel Hill, NC, USA; Lineberger Comprehensive Cancer Center, University of North Carolina, Chapel Hill, NC, USA; Human Pluripotent Cell Core, University of North Carolina, Chapel Hill, NC, USA

## Abstract

Amyotrophic lateral sclerosis (ALS) is frequently driven by GGGGCC short tandem repeat (STR) expansions in *C9orf72*, yet the mechanisms by which these expansions lead to neurodegeneration remain incompletely understood. Here, we propose a novel mechanism involving higher-order chromatin architecture where *C9orf72*-STR expansions induce widespread, neuron-specific gains in chromatin loops that are closely linked to transcriptomic dysregulation in ALS. These ectopic loops colocalize with the genomic binding sites of *C9orf72*-STR RNAs and the architectural protein CTCF, supporting a model in which RNA-DNA interactions promote aberrant loop formation. Together, our findings demonstrate how *C9orf72*-STR expansions remodel the neuronal genome and disrupt gene expression, uncovering an RNA-driven mechanism of chromatin reorganization in C9-ALS that connects altered nuclear topology to gene dysregulation in neurodegeneration.
