## Supplementary Table 6 for "Repeat expansions in *C9orf72* rewire the 3D chromatin landscape in ALS"

### Sheet: Description
HOMER motif enrchment results for C9-SR gained CHART peaks
De novo motifs
Rank	The ranking of the motif, based on how strongly enriched it is compared to the genomic background
Motif	A visual sequence logo of the motif
P-value	raw p-value
Best Match/Details	The transcription factor motif from the database that is most similar
Known motifs
Rank	The ranking of the motif, based on how strongly enriched it is compared to the genomic background
Motif	A visual sequence logo of the motif
P-value	raw p-value
Best Match/Details	The transcription factor motif from the database that is most similar

### Sheet: De novo HOMER
Rank	Motif	P-value	Best Match/Details
1	#VALUE!	1e-194	Cux2(Homeobox)/Liver-Cux2-ChIP-Seq(GSE35985)/Homer(0.958)
2	#VALUE!	1e-68	Tgif1 (Homebox)/mES=Tgif-ChIP-Seq(GSE55404)/Homer(0.960)
3	#VALUE!	1e-44	PB0195.1_Zbtb3_2/Jaspar(0.722)
4	#VALUE!	1e-40	HOXA4/MA1496.2/Jaspar(0.777)
5	#VALUE!	1e-39	NR4A1/MA1112.3/Jaspar(0.980)
6	#VALUE!	1e-39	TFAP4/MA0691.1/Jaspar(0.711)
7	#VALUE!	1e-39	CTCF/MA0139.2/Jaspar(0.930)
8	#VALUE!	1e-39	ZNF317/MA1593.2/Jaspar(0.731)
9	#VALUE!	1e-37	MEIS3/MA0775.2/Jaspar(0.689)
10	#VALUE!	1e-31	EBF1/MA0154.5/Jaspar(0.870)
11	#VALUE!	1e-30	RUNX-AML(Runt)/CD4+-PolII-ChIP-Seq(Barski_et_al.)/Homer(0.757)
12	#VALUE!	1e-27	Zic3/MA0697.3/Jaspar(0.774)
13	#VALUE!	1e-24	Rfx1(HTH)/NPC-H3K4me1-ChIP-Seq(GSE16256)/Homer(0.789)
14	#VALUE!	1e-23	ZNF91(Zf)/HEK-ZNF91.HA-ChIP-Seq(GSE162571)/Homer(0.727)
15	#VALUE!	1e-20	EVX1/MA0887.2/Jaspar(0.716)
16	#VALUE!	1e-19	Rhox11/MA0629.2/Jaspar(0.733)
17	#VALUE!	1e-17	HOXA2(Homeobox)/mES-Hoxa2-ChIP-Seq(Donaldson_et_al.)/Homer(0.693)
18	#VALUE!	1e-16	Brn1(POU,Homeobox)/NPC-Brn1-ChIP-Seq(GSE35496)/Homer(0.806)
19	#VALUE!	1e-15	NEUROG2/MA1642.2/Jaspar(0.736)
20	#VALUE!	1e-15	Foxj3/MA0851.2/Jaspar(0.880)
21	#VALUE!	1e-13	PB0208.1_Zscan4_2/Jaspar(0.621)
22	#VALUE!	1e-12	Bapx1(Homeobox)/VertebralCol-Bapx1-ChIP-Seq(GSE36672)/Homer(0.639)
23*	#VALUE!	1e-11	Cdx2(Homeobox)/mES-Cdx2-ChIP-Seq(GSE14586)/Homer(0.746)
24*	#VALUE!	1e-10	TBX20/MA0689.1/Jaspar(0.681)
25*	#VALUE!	1e-06	POL013.1_MED-1/Jaspar(0.896)
26*	#VALUE!	0.0001	WT1(Zf)/Kidney-WT1-ChIP-Seq(GSE90016)/Homer(0.603)
27*	#VALUE!	0.001	ZNF547/MA2334.1/Jaspar(0.610)
28*	#VALUE!	0.01	PRDM1(Zf)/Hela-PRDM1-ChIP-Seq(GSE31477)/Homer(0.648)
29*	#VALUE!	0.01	HAND2/MA1638.2/Jaspar(0.590)
*possible false positive

### Sheet: Known HOMER
Rank	Motif	P-value	Best Match/Details
1	#VALUE!	1e-175	HNF6(Homeobox)/Liver-Hnf6-ChIP-Seq(ERP000394)/Homer
2	#VALUE!	1e-171	Cux2(Homeobox)/Liver-Cux2-ChIP-Seq(GSE35985)/Homer
3	#VALUE!	1e-137	Hnf6b(Homeobox)/LNCaP-Hnf6b-ChIP-Seq(GSE106305)/Homer
4	#VALUE!	1e-108	CUX1(Homeobox)/K562-CUX1-ChIP-Seq(GSE92882)/Homer
5	#VALUE!	1e-78	HOXA1(Homeobox)/mES-Hoxa1-ChIP-Seq(SRP084292)/Homer
6	#VALUE!	1e-77	Pdx1(Homeobox)/Islet-Pdx1-ChIP-Seq(SRA008281)/Homer
7	#VALUE!	1e-66	PBX2(Homeobox)/K562-PBX2-ChIP-Seq(Encode)/Homer
8	#VALUE!	1e-66	HOXA2(Homeobox)/mES-Hoxa2-ChIP-Seq(Donaldson_et_al.)/Homer
9	#VALUE!	1e-65	Hoxb4(Homeobox)/ES-Hoxb4-ChIP-Seq(GSE34014)/Homer
10	#VALUE!	1e-61	HOXA3(Homeobox)/mEmbryo-Hoxa3-ChIP-Seq(E-MTAB-8607)/Homer
11	#VALUE!	1e-52	Tgif1(Homeobox)/mES-Tgif1-ChIP-Seq(GSE55404)/Homer
12	#VALUE!	1e-38	Tgif2(Homeobox)/mES-Tgif2-ChIP-Seq(GSE55404)/Homer
13	#VALUE!	1e-35	CTCF(Zf)/CD4+-CTCF-ChIP-Seq(Barski_et_al.)/Homer
14	#VALUE!	1e-32	Fra2(bZIP)/Striatum-Fra2-ChIP-Seq(GSE43429)/Homer
15	#VALUE!	1e-32	Fra1(bZIP)/BT549-Fra1-ChIP-Seq(GSE46166)/Homer
16	#VALUE!	1e-32	JunB(bZIP)/DendriticCells-Junb-ChIP-Seq(GSE36099)/Homer
17	#VALUE!	1e-31	Fosl2(bZIP)/3T3L1-Fosl2-ChIP-Seq(GSE56872)/Homer
18	#VALUE!	1e-31	Hoxc6(Homeobox)/EB-Hoxc6.iFlag-ChIP-Seq(GSE142377)/Homer
19	#VALUE!	1e-29	BATF(bZIP)/Th17-BATF-ChIP-Seq(GSE39756)/Homer
20	#VALUE!	1e-29	Lhx3(Homeobox)/Neuron-Lhx3-ChIP-Seq(GSE31456)/Homer
21	#VALUE!	1e-28	Fos(bZIP)/TSC-Fos-ChIP-Seq(GSE110950)/Homer
22	#VALUE!	1e-28	Jun-AP1(bZIP)/K562-cJun-ChIP-Seq(GSE31477)/Homer
23	#VALUE!	1e-28	Hoxc9(Homeobox)/Ainv15-Hoxc9-ChIP-Seq(GSE21812)/Homer
24	#VALUE!	1e-27	Hoxd9(Homeobox)/EB-Hoxd9.HA-ChIP-Seq(GSE142377)/Homer
25	#VALUE!	1e-27	RFX(HTH)/K562-RFX3-ChIP-Seq(SRA012198)/Homer
26	#VALUE!	1e-26	Meis1(Homeobox)/MastCells-Meis1-ChIP-Seq(GSE48085)/Homer
27	#VALUE!	1e-26	Lhx6/Neurons-Lhx6-ChIP-seq(GSE85704)/Homer
28	#VALUE!	1e-26	Atf3(bZIP)/GBM-ATF3-ChIP-Seq(GSE33912)/Homer
29	#VALUE!	1e-25	AP-1(bZIP)/ThioMac-PU.1-ChIP-Seq(GSE21512)/Homer
30	#VALUE!	1e-25	Nkx6.1(Homeobox)/Islet-Nkx6.1-ChIP-Seq(GSE40975)/Homer
31	#VALUE!	1e-24	Rfx2(HTH)/LoVo-RFX2-ChIP-Seq(GSE49402)/Homer
32	#VALUE!	1e-24	BORIS(Zf)/K562-CTCFL-ChIP-Seq(GSE32465)/Homer
33	#VALUE!	1e-23	EBF2(EBF)/BrownAdipose-EBF2-ChIP-Seq(GSE97114)/Homer
34	#VALUE!	1e-23	SCL(bHLH)/HPC7-Scl-ChIP-Seq(GSE13511)/Homer
35	#VALUE!	1e-21	Pax7(Paired,Homeobox)/Myoblast-Pax7-ChIP-Seq(GSE25064)/Homer
36	#VALUE!	1e-21	Hoxc10(Homeobox)/EB-Hoxc10.iFlag-ChIP-Seq(GSE142377)/Homer
37	#VALUE!	1e-20	EBF(EBF)/proBcell-EBF-ChIP-Seq(GSE21978)/Homer
38	#VALUE!	1e-20	EBF1(EBF)/Near-E2A-ChIP-Seq(GSE21512)/Homer
39	#VALUE!	1e-20	X-box(HTH)/NPC-H3K4me1-ChIP-Seq(GSE16256)/Homer
40	#VALUE!	1e-18	En1(Homeobox)/SUM149-EN1-ChIP-Seq(GSE120957)/Homer
41	#VALUE!	1e-18	DLX1(Homeobox)/BasalGanglia-Dlx1-ChIP-seq(GSE124936)/Homer
42	#VALUE!	1e-18	Bach2(bZIP)/OCILy7-Bach2-ChIP-Seq(GSE44420)/Homer
43	#VALUE!	1e-17	Nanog(Homeobox)/mES-Nanog-ChIP-Seq(GSE11724)/Homer
44	#VALUE!	1e-16	Emx2(Homeobox)/Cortex-Emx2-ChIP-Seq(GSE183130)/Homer
45	#VALUE!	1e-16	Gsx2(Homeobox)/LGE-Gsx2.Flag-ChIP-Seq(GSE162589)/Homer
46	#VALUE!	1e-16	Lhx1(Homeobox)/EmbryoCarcinoma-Lhx1-ChIP-Seq(GSE70957)/Homer
47	#VALUE!	1e-16	c-Jun-CRE(bZIP)/K562-cJun-ChIP-Seq(GSE31477)/Homer
48	#VALUE!	1e-15	Oct6(POU,Homeobox)/NPC-Pou3f1-ChIP-Seq(GSE35496)/Homer
49	#VALUE!	1e-14	Brn1(POU,Homeobox)/NPC-Brn1-ChIP-Seq(GSE35496)/Homer
50	#VALUE!	1e-14	LHX9(Homeobox)/Hct116-LHX9.V5-ChIP-Seq(GSE116822)/Homer
51	#VALUE!	1e-14	Hoxa9(Homeobox)/ChickenMSG-Hoxa9.Flag-ChIP-Seq(GSE86088)/Homer
52	#VALUE!	1e-14	DLX2(Homeobox)/BasalGanglia-Dlx2-ChIP-seq(GSE124936)/Homer
53	#VALUE!	1e-14	Rfx1(HTH)/NPC-H3K4me1-ChIP-Seq(GSE16256)/Homer
54	#VALUE!	1e-14	MafA(bZIP)/Islet-MafA-ChIP-Seq(GSE30298)/Homer
55	#VALUE!	1e-14	Lhx2(Homeobox)/HFSC-Lhx2-ChIP-Seq(GSE48068)/Homer
56	#VALUE!	1e-14	OCT:OCT(POU,Homeobox,IR1)/NPC-Brn2-ChIP-Seq(GSE35496)/Homer
57	#VALUE!	1e-13	Nur77(NR)/K562-NR4A1-ChIP-Seq(GSE31363)/Homer
58	#VALUE!	1e-13	CREB5(bZIP)/LNCaP-CREB5.V5-ChIP-Seq(GSE137775)/Homer
59	#VALUE!	1e-13	Atf2(bZIP)/3T3L1-Atf2-ChIP-Seq(GSE56872)/Homer
60	#VALUE!	1e-12	OCT:OCT-short(POU,Homeobox)/NPC-OCT6-ChIP-Seq(GSE43916)/Homer
61	#VALUE!	1e-11	Ap4(bHLH)/AML-Tfap4-ChIP-Seq(GSE45738)/Homer
62	#VALUE!	1e-11	DLX5(Homeobox)/BasalGanglia-Dlx5-ChIP-seq(GSE124936)/Homer
63	#VALUE!	1e-11	Dlx3(Homeobox)/Kerainocytes-Dlx3-ChIP-Seq(GSE89884)/Homer
64	#VALUE!	1e-10	COUP-TFII(NR)/Artia-Nr2f2-ChIP-Seq(GSE46497)/Homer
65	#VALUE!	1e-10	Esrrb(NR)/mES-Esrrb-ChIP-Seq(GSE11431)/Homer
66	#VALUE!	1e-10	MyoD(bHLH)/Myotube-MyoD-ChIP-Seq(GSE21614)/Homer
67	#VALUE!	1e-10	Isl1(Homeobox)/Neuron-Isl1-ChIP-Seq(GSE31456)/Homer
68	#VALUE!	1e-10	Brn2(POU,Homeobox)/NPC-Brn2-ChIP-Seq(GSE35496)/Homer
69	#VALUE!	1e-09	Pit1+1bp(Homeobox)/GCrat-Pit1-ChIP-Seq(GSE58009)/Homer
70	#VALUE!	1e-09	Oct4(POU,Homeobox)/mES-Oct4-ChIP-Seq(GSE11431)/Homer
71	#VALUE!	1e-09	ERRg(NR)/Kidney-ESRRG-ChIP-Seq(GSE104905)/Homer
72	#VALUE!	1e-08	MyoG(bHLH)/C2C12-MyoG-ChIP-Seq(GSE36024)/Homer
73	#VALUE!	1e-08	COUP-TFII(NR)/K562-NR2F1-ChIP-Seq(Encode)/Homer
74	#VALUE!	1e-08	FXR(NR),IR1/Liver-FXR-ChIP-Seq(Chong_et_al.)/Homer
75	#VALUE!	1e-08	BMYB(HTH)/Hela-BMYB-ChIP-Seq(GSE27030)/Homer
76	#VALUE!	1e-08	Tcf12(bHLH)/GM12878-Tcf12-ChIP-Seq(GSE32465)/Homer
77	#VALUE!	1e-08	Foxo3(Forkhead)/U2OS-Foxo3-ChIP-Seq(E-MTAB-2701)/Homer
78	#VALUE!	1e-07	Hoxd10(Homeobox)/ChickenMSG-Hoxd10.Flag-ChIP-Seq(GSE86088)/Homer
79	#VALUE!	1e-07	Foxa2(Forkhead)/Liver-Foxa2-ChIP-Seq(GSE25694)/Homer
80	#VALUE!	1e-07	Oct11(POU,Homeobox)/NCIH1048-POU2F3-ChIP-seq(GSE115123)/Homer
81	#VALUE!	1e-07	AMYB(HTH)/Testes-AMYB-ChIP-Seq(GSE44588)/Homer
82	#VALUE!	1e-07	Myf5(bHLH)/GM-Myf5-ChIP-Seq(GSE24852)/Homer
83	#VALUE!	1e-07	Bach1(bZIP)/K562-Bach1-ChIP-Seq(GSE31477)/Homer
84	#VALUE!	1e-07	MafK(bZIP)/C2C12-MafK-ChIP-Seq(GSE36030)/Homer
85	#VALUE!	1e-07	FOXK2(Forkhead)/U2OS-FOXK2-ChIP-Seq(E-MTAB-2204)/Homer
86	#VALUE!	1e-07	Tcf21(bHLH)/ArterySmoothMuscle-Tcf21-ChIP-Seq(GSE61369)/Homer
87	#VALUE!	1e-06	MITF(bHLH)/MastCells-MITF-ChIP-Seq(GSE48085)/Homer
88	#VALUE!	1e-06	Rfx5(HTH)/GM12878-Rfx5-ChIP-Seq(GSE31477)/Homer
89	#VALUE!	1e-06	RXR(NR),DR1/3T3L1-RXR-ChIP-Seq(GSE13511)/Homer
90	#VALUE!	1e-06	THRb(NR)/Liver-NR1A2-ChIP-Seq(GSE52613)/Homer
91	#VALUE!	1e-06	FOXK1(Forkhead)/HEK293-FOXK1-ChIP-Seq(GSE51673)/Homer
92	#VALUE!	1e-06	Hoxd11(Homeobox)/ChickenMSG-Hoxd11.Flag-ChIP-Seq(GSE86088)/Homer
93	#VALUE!	1e-06	Atf1(bZIP)/K562-ATF1-ChIP-Seq(GSE31477)/Homer
94	#VALUE!	1e-06	CEBP:AP1(bZIP)/ThioMac-CEBPb-ChIP-Seq(GSE21512)/Homer
95	#VALUE!	1e-06	Atf7(bZIP)/3T3L1-Atf7-ChIP-Seq(GSE56872)/Homer
96	#VALUE!	1e-06	ZBTB38(Zf)/Hela-ZBTB38-ChIP-seq(GSE108618)/Homer
97	#VALUE!	1e-05	EAR2(NR)/K562-NR2F6-ChIP-Seq(Encode)/Homer
98	#VALUE!	1e-05	Atf4(bZIP)/MEF-Atf4-ChIP-Seq(GSE35681)/Homer
99	#VALUE!	1e-05	JunD(bZIP)/K562-JunD-ChIP-Seq/Homer
100	#VALUE!	1e-05	Olig2(bHLH)/Neuron-Olig2-ChIP-Seq(GSE30882)/Homer
101	#VALUE!	1e-05	ZNF341(Zf)/EBV-ZNF341-ChIP-Seq(GSE113194)/Homer
102	#VALUE!	1e-05	OCT4-SOX2-TCF-NANOG(POU,Homeobox,HMG)/mES-Oct4-ChIP-Seq(GSE11431)/Homer
103	#VALUE!	1e-05	PPARE(NR),DR1/3T3L1-Pparg-ChIP-Seq(GSE13511)/Homer
104	#VALUE!	1e-05	ZNF91(Zf)/HEK-ZNF91.HA-ChIP-Seq(GSE162571)/Homer
105	#VALUE!	1e-05	Smad3(MAD)/NPC-Smad3-ChIP-Seq(GSE36673)/Homer
106	#VALUE!	1e-05	Sox10(HMG)/SciaticNerve-Sox3-ChIP-Seq(GSE35132)/Homer
107	#VALUE!	1e-05	PPARa(NR),DR1/Liver-Ppara-ChIP-Seq(GSE47954)/Homer
108	#VALUE!	1e-05	Pbx3(Homeobox)/GM12878-PBX3-ChIP-Seq(GSE32465)/Homer
109	#VALUE!	1e-05	Pit1(Homeobox)/GCrat-Pit1-ChIP-Seq(GSE58009)/Homer
110	#VALUE!	1e-05	MafB(bZIP)/BMM-Mafb-ChIP-Seq(GSE75722)/Homer
111	#VALUE!	0.0001	NF-E2(bZIP)/K562-NFE2-ChIP-Seq(GSE31477)/Homer
112	#VALUE!	0.0001	Hoxa11(Homeobox)/ChickenMSG-Hoxa11.Flag-ChIP-Seq(GSE86088)/Homer
113	#VALUE!	0.0001	Foxa3(Forkhead)/Liver-Foxa3-ChIP-Seq(GSE77670)/Homer
114	#VALUE!	0.0001	AR-halfsite(NR)/LNCaP-AR-ChIP-Seq(GSE27824)/Homer
115	#VALUE!	0.0001	Atoh7(bHLH)/Retina-Atoh7-CutnRun(GSE156756)/Homer
116	#VALUE!	0.0001	MYB(HTH)/ERMYB-Myb-ChIPSeq(GSE22095)/Homer
117	#VALUE!	0.0001	Tbx20(T-box)/Heart-Tbx20-ChIP-Seq(GSE29636)/Homer
118	#VALUE!	0.0001	NeuroG2(bHLH)/Fibroblast-NeuroG2-ChIP-Seq(GSE75910)/Homer
119	#VALUE!	0.0001	NFATC2(RHD)/Islets-NFATC2-ChIP-Seq(GSE158496)/Homer
120	#VALUE!	0.0001	Bcl6(Zf)/Liver-Bcl6-ChIP-Seq(GSE31578)/Homer
121	#VALUE!	0.0001	Foxo1(Forkhead)/RAW-Foxo1-ChIP-Seq(Fan_et_al.)/Homer
122	#VALUE!	0.0001	TR4(NR),DR1/Hela-TR4-ChIP-Seq(GSE24685)/Homer
123	#VALUE!	0.0001	Twist2(bHLH)/Myoblast-Twist2.Ty1-ChIP-Seq(GSE127998)/Homer
124	#VALUE!	0.0001	BMAL1(bHLH)/Liver-Bmal1-ChIP-Seq(GSE39860)/Homer
125	#VALUE!	0.0001	VDR(NR),DR3/GM10855-VDR+vitD-ChIP-Seq(GSE22484)/Homer
126	#VALUE!	0.0001	RAR:RXR(NR),DR5/ES-RAR-ChIP-Seq(GSE56893)/Homer
127	#VALUE!	0.0001	Hoxd13(Homeobox)/ChickenMSG-Hoxd13.Flag-ChIP-Seq(GSE86088)/Homer
128	#VALUE!	0.0001	Rfx6(HTH)/Min6b1-Rfx6.HA-ChIP-Seq(GSE62844)/Homer
129	#VALUE!	0.0001	Nrf2(bZIP)/Lymphoblast-Nrf2-ChIP-Seq(GSE37589)/Homer
130	#VALUE!	0.0001	Chop(bZIP)/MEF-Chop-ChIP-Seq(GSE35681)/Homer
131	#VALUE!	0.0001	PRDM1(Zf)/Hela-PRDM1-ChIP-Seq(GSE31477)/Homer
132	#VALUE!	0.0001	Sox4(HMG)/proB-Sox4-ChIP-Seq(GSE50066)/Homer
133	#VALUE!	0.0001	NPAS(bHLH)/Liver-NPAS-ChIP-Seq(GSE39860)/Homer
134	#VALUE!	0.0001	BHLHA15(bHLH)/NIH3T3-BHLHB8.HA-ChIP-Seq(GSE119782)/Homer
135	#VALUE!	0.0001	ERE(NR),IR3/MCF7-ERa-ChIP-Seq(Unpublished)/Homer
136	#VALUE!	0.001	Smad2(MAD)/ES-SMAD2-ChIP-Seq(GSE29422)/Homer
137	#VALUE!	0.001	Hoxa10(Homeobox)/ChickenMSG-Hoxa10.Flag-ChIP-Seq(GSE86088)/Homer
138	#VALUE!	0.001	RORgt(NR)/EL4-RORgt.Flag-ChIP-Seq(GSE56019)/Homer
139	#VALUE!	0.001	RORgt(NR)/EL4-RORgt.Flag-ChIP-Seq(GSE56019)/Homer
140	#VALUE!	0.001	Rbpj1(?)/Panc1-Rbpj1-ChIP-Seq(GSE47459)/Homer
141	#VALUE!	0.001	Atoh1(bHLH)/Cerebellum-Atoh1-ChIP-Seq(GSE22111)/Homer
142	#VALUE!	0.001	Usf2(bHLH)/C2C12-Usf2-ChIP-Seq(GSE36030)/Homer
143	#VALUE!	0.001	Sox3(HMG)/NPC-Sox3-ChIP-Seq(GSE33059)/Homer
144	#VALUE!	0.001	NFE2L2(bZIP)/HepG2-NFE2L2-ChIP-Seq(Encode)/Homer
145	#VALUE!	0.001	Unknown(Homeobox)/Limb-p300-ChIP-Seq/Homer
146	#VALUE!	0.001	FXR(NR),ER2/Liver-FXR-ChIP-Seq(GSE133700)/Homer
147	#VALUE!	0.001	HNF1b(Homeobox)/PDAC-HNF1B-ChIP-Seq(GSE64557)/Homer
148	#VALUE!	0.001	Tlx?(NR)/NPC-H3K4me1-ChIP-Seq(GSE16256)/Homer
149	#VALUE!	0.001	Hoxc13(Homeobox)/EB-Hoxc13.HA-ChIP-Seq(GSE142377)/Homer
150	#VALUE!	0.001	Ascl1(bHLH)/NeuralTubes-Ascl1-ChIP-Seq(GSE55840)/Homer
151	#VALUE!	0.001	ZNF264(Zf)/HEK293-ZNF264.GFP-ChIP-Seq(GSE58341)/Homer
152	#VALUE!	0.001	Nr5a2(NR)/Pancreas-LRH1-ChIP-Seq(GSE34295)/Homer
153	#VALUE!	0.001	PRDM9(Zf)/Testis-DMC1-ChIP-Seq(GSE35498)/Homer
154	#VALUE!	0.001	Nr5a2(NR)/mES-Nr5a2-ChIP-Seq(GSE19019)/Homer
155	#VALUE!	0.001	RUNX1(Runt)/Jurkat-RUNX1-ChIP-Seq(GSE29180)/Homer
156	#VALUE!	0.001	PR(NR)/T47D-PR-ChIP-Seq(GSE31130)/Homer
157	#VALUE!	0.001	RBPJ:Ebox(?,bHLH)/Panc1-Rbpj1-ChIP-Seq(GSE47459)/Homer
158	#VALUE!	0.001	Oct2(POU,Homeobox)/Bcell-Oct2-ChIP-Seq(GSE21512)/Homer
159	#VALUE!	0.001	Hand2(bHLH)/Mesoderm-Hand2-ChIP-Seq(GSE61475)/Homer
160	#VALUE!	0.001	CLOCK(bHLH)/Liver-Clock-ChIP-Seq(GSE39860)/Homer
161	#VALUE!	0.001	Fox:Ebox(Forkhead,bHLH)/Panc1-Foxa2-ChIP-Seq(GSE47459)/Homer
162	#VALUE!	0.001	TCF4(bHLH)/SHSY5Y-TCF4-ChIP-Seq(GSE96915)/Homer
163	#VALUE!	0.01	FOXP1(Forkhead)/H9-FOXP1-ChIP-Seq(GSE31006)/Homer
164	#VALUE!	0.01	RUNX2(Runt)/PCa-RUNX2-ChIP-Seq(GSE33889)/Homer
165	#VALUE!	0.01	Pknox1(Homeobox)/ES-Prep1-ChIP-Seq(GSE63282)/Homer
166	#VALUE!	0.01	CRE(bZIP)/Promoter/Homer
167	#VALUE!	0.01	STAT4(Stat)/CD4-Stat4-ChIP-Seq(GSE22104)/Homer
168	#VALUE!	0.01	Zic3(Zf)/mES-Zic3-ChIP-Seq(GSE37889)/Homer
169	#VALUE!	0.01	CDX4(Homeobox)/ZebrafishEmbryos-Cdx4.Myc-ChIP-Seq(GSE48254)/Homer
170	#VALUE!	0.01	MRE(NR)/Neuro2A-NR3C2-ChIPnexus(GSE115417)/Homer
171	#VALUE!	0.01	Unknown-ESC-element(?)/mES-Nanog-ChIP-Seq(GSE11724)/Homer
172	#VALUE!	0.01	RORg(NR)/Liver-Rorc-ChIP-Seq(GSE101115)/Homer
173	#VALUE!	0.01	HOXB13(Homeobox)/ProstateTumor-HOXB13-ChIP-Seq(GSE56288)/Homer
174	#VALUE!	0.01	EHF(ETS)/LoVo-EHF-ChIP-Seq(GSE49402)/Homer
175	#VALUE!	0.01	Foxh1(Forkhead)/hESC-FOXH1-ChIP-Seq(GSE29422)/Homer
176	#VALUE!	0.01	ZNF317(Zf)/HEK293-ZNF317.GFP-ChIP-Seq(GSE58341)/Homer
177	#VALUE!	0.01	IRF:BATF(IRF:bZIP)/pDC-Irf8-ChIP-Seq(GSE66899)/Homer
178	#VALUE!	0.01	ERb(NR),IR3/Ovary-ERb-ChIP-Seq(GSE203391)/Homer
179	#VALUE!	0.01	DUX4(Homeobox)/Myoblasts-DUX4.V5-ChIP-Seq(GSE75791)/Homer
180	#VALUE!	0.01	POU4F3(POU,Homeobox)/MEF-Pou4f3-ChIP-Seq(GSE150279)/Homer
181	#VALUE!	0.01	NeuroD1(bHLH)/Islet-NeuroD1-ChIP-Seq(GSE30298)/Homer
182	#VALUE!	0.01	Pitx1:Ebox(Homeobox,bHLH)/Hindlimb-Pitx1-ChIP-Seq(GSE41591)/Homer
183	#VALUE!	0.01	NFY(CCAAT)/Promoter/Homer
184	#VALUE!	0.01	EWS:ERG-fusion(ETS)/CADO_ES1-EWS:ERG-ChIP-Seq(SRA014231)/Homer
185	#VALUE!	0.01	Sox6(HMG)/Myotubes-Sox6-ChIP-Seq(GSE32627)/Homer
186	#VALUE!	0.01	Zfp57(Zf)/H1-ZFP57.HA-ChIP-Seq(GSE115387)/Homer
187	#VALUE!	0.01	PAX3:FKHR-fusion(Paired,Homeobox)/Rh4-PAX3:FKHR-ChIP-Seq(GSE19063)/Homer
188	#VALUE!	0.01	ERG(ETS)/VCaP-ERG-ChIP-Seq(GSE14097)/Homer
189	#VALUE!	0.01	USF1(bHLH)/GM12878-Usf1-ChIP-Seq(GSE32465)/Homer
190	#VALUE!	0.01	HNF4a(NR),DR1/HepG2-HNF4a-ChIP-Seq(GSE25021)/Homer
191	#VALUE!	0.01	Tcf7(HMG)/GM12878-TCF7-ChIP-Seq(Encode)/Homer
192	#VALUE!	0.01	PU.1:IRF8(ETS:IRF)/pDC-Irf8-ChIP-Seq(GSE66899)/Homer
193	#VALUE!	0.01	Smad4(MAD)/ESC-SMAD4-ChIP-Seq(GSE29422)/Homer
194	#VALUE!	0.01	Stat3+il21(Stat)/CD4-Stat3-ChIP-Seq(GSE19198)/Homer
195	#VALUE!	0.01	RUNX-AML(Runt)/CD4+-PolII-ChIP-Seq(Barski_et_al.)/Homer
196	#VALUE!	0.01	Tbox:Smad(T-box,MAD)/ESCd5-Smad2_3-ChIP-Seq(GSE29422)/Homer
197	#VALUE!	0.01	ZNF692(Zf)/HEK293-ZNF692.GFP-ChIP-Seq(GSE58341)/Homer
198	#VALUE!	0.01	LEF1(HMG)/H1-LEF1-ChIP-Seq(GSE64758)/Homer
199	#VALUE!	0.01	Sox9(HMG)/Limb-SOX9-ChIP-Seq(GSE73225)/Homer
200	#VALUE!	0.01	Max(bHLH)/K562-Max-ChIP-Seq(GSE31477)/Homer
201	#VALUE!	0.01	Zic(Zf)/Cerebellum-ZIC1.2-ChIP-Seq(GSE60731)/Homer
202	#VALUE!	0.01	ETS1(ETS)/Jurkat-ETS1-ChIP-Seq(GSE17954)/Homer
203	#VALUE!	0.01	SF1(NR)/H295R-Nr5a1-ChIP-Seq(GSE44220)/Homer
204	#VALUE!	0.01	RUNX(Runt)/HPC7-Runx1-ChIP-Seq(GSE22178)/Homer
205	#VALUE!	0.01	Barx1(Homeobox)/Stomach-Barx1.3xFlag-ChIP-Seq(GSE69483)/Homer
